# Linkage of a plasma zinc signature and impaired insulin receptor activation: Implications for the mechanism of type 2 diabetes mellitus

**DOI:** 10.1101/849091

**Authors:** Shashidhar M. Prabhakar

## Abstract

Type 2 diabetes mellitus (T2DM) is characterized by decreased plasma zinc levels and hyperzincuria, yet the underlying cause of these zinc disturbances is unknown. In this study, we compared postprandial plasma zinc levels in samples from T2DM and healthy control subjects to determine whether zinc is associated with a different set of proteins. We found that in T2DM a considerable amount of zinc remained following albumin/Ig depletion. A discrepancy in total amount of zinc in the remaining set of zinc-associated proteins identified and estimated by protein analysis as alpha-2 macroglobulin (A2M), and in T2DM alone some bacterial proteinases as well, indicated that the likely source of this discrepancy was from bacterial zinc proteinases trapped by A2M that obscured the high levels of these proteinases. Furthermore, an insulin receptor assay examined whether activated A2M (A2MFF) affected insulin receptor activation. The results showed a significant decrease in insulin receptor activation following repeated treatments with A2MFF but not after a single treatment with A2MFF. Our findings suggest that in T2DM, A2MFF likely arises from the trapping of zinc-dependent bacterial proteinases and impairs insulin receptor activation from a prolonged presence, which may result in a “receptor-protective” effect manifested as insulin resistance.
