## Supplementary material for "Linkage of a plasma zinc signature and impaired insulin receptor activation: Implications for the mechanism of type 2 diabetes mellitus": Fig 1 Data

Subjects	Pre	Post	Delta	Pre	Post	Delta
Control (Healthy)1	70	69	-1
Control (Healthy)2	76	75	-1
Control (Healthy)3	59	57	-2
Diseased (Early)4				63	72	9
Diseased (Early)5				76	75	-1
Diseased (Full)6				66	75	9
Diseased (Full)7				77	81	4
Diseased (Full)8				68	75	7
Diseased (Full)9				54	57	3
