## Supplementary material for "Linkage of a plasma zinc signature and impaired insulin receptor activation: Implications for the mechanism of type 2 diabetes mellitus": Fig 2 Data

Conc	Log conc	POS	POS	A	A	A+B1	A+B1	A+B7	A+B7	NEG	NEG
0.3	-0.522878745	2442515		2364667	2590438	2443823	2260415	1716137	1804489	686874
0.1	-1	2188628		2036897	2366238	2152720	2034660	1685616	1557516	717951
0.03333333	-1.477121298	1887297		1607894	1571890	1602481	1373198	1327702	1139520	718363
0.01111111	-1.954242553	1485714		1253597	1267364	1398485	1172269	1231190	756967	699256
0.0037037	-2.431364198	1161517		866946	992060	1188901	984876	1128249	858083	797341
