## Supplemental Data Individual Treatment (Ref: Data not shown) for "Linkage of a plasma zinc signature and impaired insulin receptor activation: Implications for the mechanism of type 2 diabetes mellitus"

Conc	Log Conc	POS-(Av from Std)	S	A	B1	NEG
1.50000000000000	0.176091259055681	1.24359576666667e+007	201203	5165762	6229177	1290603
0.30000000000000	-0.522878745280338	1.57736476666667e+007	538192	5401374	6138717	1047885
0.10000000000000	-1	1.75273793333333e+007	351469	5155739	6099784	1094624
0.03333333000000	-1.47712129814911	1.55070763333333e+007	412101	5723376	5110617	1133158
0.01111111000000	-1.95424255286878	1.44340746666667e+007	464872	4618962	4251509	1144921
0.00370370000000	-2.43136419845369	9748669.66666667	417813	3961888	3180327	1144408
0.00123457000000	-2.90848428057866	6154603.33333333	539128	1475610	1230449	1050928
0.00024691000000	-3.60746132053031	2908808.66666667	331045	1654878	1236266	946595
0.00004938000000	-4.30644891440409	1641240.33333333	435395	993829	912998	974332
0.00000988000000	-5.00524305541237	1027732	747220	1103296	1128225	1305201
0.00000198000000	-5.70333480973847	1504677	1190853	1101550	1195682	1203682
1.00000000000000e-014	-14	516638.666666667	625858	1180300	1273022	1163164
