## Supplemental Data Single Large Treatment (Ref: Data not shown) for "Linkage of a plasma zinc signature and impaired insulin receptor activation: Implications for the mechanism of type 2 diabetes mellitus"

Conc	Log conc	POS	POS	A	A	A+B1	A+B1	A+B7	A+B7	NEG	NEG
1.50000000000000	0.176091259055681	4054863		4028109	2947082	2442875	3744119	3066939	2881682	818396
0.30000000000000	-0.522878745280338	3755966		4158692	3292022	2794855	2191649	2628028	1775542	578395
0.10000000000000	-1	6817802		6483390	4949910	4632587	4647444	5263639	2591220	900021
0.03333333000000	-1.47712129814911	5034676		4485051	2915570	3146098	2116978	3344465	918806	717197
0.01111111000000	-1.95424255286878	3584686		3435910	2517981	2527943	1602987	2790955	1286637	793620
0.00370370000000	-2.43136419845369	2472135		2034788	1864917	1644976	1781801	1878299	1856157	1002633
